# Loss of nephronophthisis-associated nephrocystin-1 impairs DNA damage repair in kidney organoids

**DOI:** 10.1101/2025.06.09.658557

**Authors:** E. Sendino Garví, S. Biermans, N.V.A.M. Knoers, A.M. van Eerde, R. Masereeuw, M.J. Janssen, G.G. Slaats, A.M. van Genderen

**Author notes:** These authors contributed equally (M.J. Janssen, G.G. Slaats, A.M. van Genderen).

## Abstract

Nephronophthisis (NPH) is a heterogeneous, autosomal recessive ciliopathy and an important cause of end-stage renal disease (ESRD) in children and young adults. Since its classification as ciliopathy in 2003, NPH disease causal attribution had been focused primarily on ciliary dysfunction. The finding that ciliopathy players are involved in the DNA damage response (DDR) signaling resulted in a paradigm shift in thinking on NPH disease aetiology. Mutations in *NPHP1* are the leading cause of NPH, but the underlying mechanisms that lead to the disease phenotype remain poorly understood. Here, nephrocystin-1 depleted kidney organoids were generated and characterized to address this knowledge gap. We used CRISPR/Cas9 to generate *NPHP1* control (*NPHP1^WT^)* and two mutant (*NPHP1^ko1^* and *NPHP1^ko2^*) cell lines from healthy human induced pluripotent stem cells (iPSC), which then were differentiated into kidney organoids in an air-liquid interface following an optimized protocol. Upon loss of nephrocystin-1, kidney organoids showed impaired nephron structures and loss of glomerular mesangial and distal tubular cells. Furthermore, *NPHP1* depleted organoids exhibited a persistent inability to repair DNA lesions and showed increased senescence and fibrosis characteristics. Dynamic subcellular localization of nephrocystin-1 in *NPHP1^WT^*, particularly its translocation to nuclei 15 min post-UVC light exposure, suggested its direct involvement in the DDR. In conclusion, a novel *NPHP1*-depleted kidney organoid model was established, providing a platform to comprehensively study DNA damage, senescence and fibrosis simultaneously upon nephrocystin-1 loss. This advanced model aids in the understanding of the pathophysiology of NPH and paves the way towards identifying novel druggable targets.
