## Supplemental Tables S1-S10 for "Loss of nephronophthisis-associated nephrocystin-1 impairs DNA damage repair in kidney organoids": Table S3_DEG2_enrichment_top10_ko1vswt.xlsm

### Sheet: enrichment (2)
	group	FDR	nGenes	Pathway size	Fold enriched	Pathway	URL	Genes
1	Upregulated	3.06e-05	10	85	7.80281	Complement and coagulation cascades	http://www.genome.jp/kegg-bin/show_pathway?hsa04610	ENSG00000203710, ENSG00000117525, ENSG00000099937, ENSG00000104368, ENSG00000184500, ENSG00000127241, ENSG00000003436, ENSG00000125730, ENSG00000112936, ENSG00000109072
2	Upregulated	0.00152	6	23	8.93776	Renin-angiotensin system	http://www.genome.jp/kegg-bin/show_pathway?hsa04614	ENSG00000159640, ENSG00000135744, ENSG00000180772, ENSG00000138792, ENSG00000166825, ENSG00000196549
3	Upregulated	0.00152	4	48	16.3859	Intestinal immune network for IgA production	http://www.genome.jp/kegg-bin/show_pathway?hsa04672	ENSG00000115232, ENSG00000111321, ENSG00000107562, ENSG00000105329
4	Upregulated	0.00432	16	240	2.91305	Calcium signaling pathway	http://www.genome.jp/kegg-bin/show_pathway?hsa04020	ENSG00000065361, ENSG00000113578, ENSG00000068078, ENSG00000102755, ENSG00000037280, ENSG00000150995, ENSG00000128052, ENSG00000173531, ENSG00000065534, ENSG00000138193, ENSG00000113721, ENSG00000198838, ENSG00000112715, ENSG00000157388, ENSG00000152495, ENSG00000070808
5	Upregulated	0.00432	12	103	3.64131	Protein digestion and absorption	http://www.genome.jp/kegg-bin/show_pathway?hsa04974	ENSG00000112394, ENSG00000169031, ENSG00000081052, ENSG00000188153, ENSG00000197467, ENSG00000092068, ENSG00000196549, ENSG00000106688, ENSG00000105281, ENSG00000138079, ENSG00000124749, ENSG00000155465
6	Upregulated	0.0304	12	134	2.89163	Vascular smooth muscle contraction	http://www.genome.jp/kegg-bin/show_pathway?hsa04270	ENSG00000101335, ENSG00000135744, ENSG00000164116, ENSG00000150995, ENSG00000065534, ENSG00000077157, ENSG00000169418, ENSG00000163932, ENSG00000107796, ENSG00000157388, ENSG00000105357, ENSG00000168970
7	Upregulated	0.0324	3	26	12.2894	Maturity onset diabetes of the young	http://www.genome.jp/kegg-bin/show_pathway?hsa04950	ENSG00000101076, ENSG00000164749, ENSG00000135100
8	Upregulated	0.0384	6	99	4.68168	Hematopoietic cell lineage	http://www.genome.jp/kegg-bin/show_pathway?hsa04640	ENSG00000203710, ENSG00000184371, ENSG00000166825, ENSG00000213949, ENSG00000115232, ENSG00000196549
9	Upregulated	0.0384	10	90	3.03442	Hypertrophic cardiomyopathy	http://www.genome.jp/kegg-bin/show_pathway?hsa05410	ENSG00000159640, ENSG00000175084, ENSG00000135744, ENSG00000137809, ENSG00000075429, ENSG00000213949, ENSG00000115232, ENSG00000160808, ENSG00000105329, ENSG00000157388
10	Upregulated	0.0393	3	17	9.83154	Primary bile acid biosynthesis	http://www.genome.jp/kegg-bin/show_pathway?hsa00120	ENSG00000135929, ENSG00000242110, ENSG00000168306
11	Downregulated	2.26e-07	25	126	3.98599	Cell cycle	http://www.genome.jp/kegg-bin/show_pathway?hsa04110	ENSG00000149554, ENSG00000101412, ENSG00000091651, ENSG00000164109, ENSG00000073111, ENSG00000112118, ENSG00000104738, ENSG00000100297, ENSG00000136997, ENSG00000132646, ENSG00000166851, ENSG00000080839, ENSG00000169679, ENSG00000156970, ENSG00000092969, ENSG00000112742, ENSG00000145386, ENSG00000134057, ENSG00000157456, ENSG00000164611, ENSG00000135476, ENSG00000170312, ENSG00000094804, ENSG0000…
12	Downregulated	1.47e-06	12	36	7.34698	DNA replication	http://www.genome.jp/kegg-bin/show_pathway?hsa03030	ENSG00000138346, ENSG00000168496, ENSG00000073111, ENSG00000112118, ENSG00000104738, ENSG00000100297, ENSG00000132646, ENSG00000101868, ENSG00000062822, ENSG00000177084, ENSG00000133119, ENSG00000163918
13	Downregulated	0.00247	13	103	3.68483	Protein digestion and absorption	http://www.genome.jp/kegg-bin/show_pathway?hsa04974	ENSG00000139219, ENSG00000171812, ENSG00000112280, ENSG00000049089, ENSG00000092758, ENSG00000060718, ENSG00000111799, ENSG00000169436, ENSG00000049540, ENSG00000171502, ENSG00000018625, ENSG00000182871, ENSG00000188517
14	Downregulated	0.00261	19	193	2.74356	Transcriptional misregulation in cancer	http://www.genome.jp/kegg-bin/show_pathway?hsa05202	ENSG00000139318, ENSG00000157554, ENSG00000006468, ENSG00000175832, ENSG00000244405, ENSG00000104313, ENSG00000151702, ENSG00000253293, ENSG00000017427, ENSG00000136997, ENSG00000064300, ENSG00000135903, ENSG00000100625, ENSG00000122861, ENSG00000126778, ENSG00000148516, ENSG00000184012, ENSG00000007062, ENSG00000145386
15	Downregulated	0.012	9	54	4.05164	Fanconi anemia pathway	http://www.genome.jp/kegg-bin/show_pathway?hsa03460	ENSG00000187741, ENSG00000144554, ENSG00000221829, ENSG00000114315, ENSG00000140525, ENSG00000197299, ENSG00000012048, ENSG00000139618, ENSG00000136492
16	Downregulated	0.0142	12	88	3.11313	ECM-receptor interaction	http://www.genome.jp/kegg-bin/show_pathway?hsa04512	ENSG00000139219, ENSG00000112280, ENSG00000049089, ENSG00000092758, ENSG00000101680, ENSG00000142798, ENSG00000041982, ENSG00000115221, ENSG00000186340, ENSG00000113296, ENSG00000143127, ENSG00000026508
17	Downregulated	0.0228	7	41	4.46431	Homologous recombination	http://www.genome.jp/kegg-bin/show_pathway?hsa03440	ENSG00000062822, ENSG00000138376, ENSG00000101773, ENSG00000197299, ENSG00000012048, ENSG00000139618, ENSG00000136492
18	Downregulated	0.0339	3	40	11.4797	Nicotine addiction	http://www.genome.jp/kegg-bin/show_pathway?hsa05033	ENSG00000198785, ENSG00000155511, ENSG00000183454
19	Downregulated	0.0427	8	362	3.49856	Neuroactive ligand-receptor interaction	http://www.genome.jp/kegg-bin/show_pathway?hsa04080	ENSG00000141433, ENSG00000198785, ENSG00000198121, ENSG00000124205, ENSG00000187848, ENSG00000155511, ENSG00000183454, ENSG00000164128
20	Downregulated	0.078	17	181	2.04886	Axon guidance	http://www.genome.jp/kegg-bin/show_pathway?hsa04360	ENSG00000187764, ENSG00000075223, ENSG00000143869, ENSG00000187323, ENSG00000184349, ENSG00000108947, ENSG00000044524, ENSG00000135333, ENSG00000133216, ENSG00000182580, ENSG00000198910, ENSG00000099204, ENSG00000157851, ENSG00000187122, ENSG00000144857, ENSG00000145147, ENSG00000196220
