## Supplemental Tables S1-S10 for "Loss of nephronophthisis-associated nephrocystin-1 impairs DNA damage repair in kidney organoids": Table S4_DEG2_enrichment_top10_ko2vswt.xlsm

### Sheet: enrichment (3)
	group	FDR	nGenes	Pathway size	Fold enriched	Pathway	URL	Genes
1	Upregulated	1.6e-05	17	36	3.76623	DNA replication	http://www.genome.jp/kegg-bin/show_pathway?hsa03030	ENSG00000077514, ENSG00000138346, ENSG00000168496, ENSG00000105486, ENSG00000073111, ENSG00000112118, ENSG00000104738, ENSG00000100297, ENSG00000166508, ENSG00000132646, ENSG00000101868, ENSG00000062822, ENSG00000177084, ENSG00000049541, ENSG00000133119, ENSG00000163918, ENSG00000111445
2	Upregulated	0.00187	35	126	2.01927	Cell cycle	http://www.genome.jp/kegg-bin/show_pathway?hsa04110	ENSG00000124762, ENSG00000116670, ENSG00000149554, ENSG00000101412, ENSG00000112242, ENSG00000133740, ENSG00000091651, ENSG00000164109, ENSG00000073111, ENSG00000112118, ENSG00000104738, ENSG00000100297, ENSG00000166508, ENSG00000115947, ENSG00000132646, ENSG00000166851, ENSG00000253729, ENSG00000080839, ENSG00000145604, ENSG00000169679, ENSG00000156970, ENSG00000198176, ENSG00000114126, ENSG0000…
3	Upregulated	0.00936	192	1538	1.25107	Metabolic pathways	http://www.genome.jp/kegg-bin/show_pathway?hsa01100	ENSG00000113552, ENSG00000008311, ENSG00000160200, ENSG00000129596, ENSG00000163624, ENSG00000167315, ENSG00000169692, ENSG00000128050, ENSG00000167283, ENSG00000170340, ENSG00000172461, ENSG00000078295, ENSG00000112541, ENSG00000173175, ENSG00000165609, ENSG00000110721, ENSG00000074416, ENSG00000166165, ENSG00000165905, ENSG00000163082, ENSG00000143891, ENSG00000156110, ENSG00000126267, ENSG0000…
4	Upregulated	0.0278	9	23	3.32314	Terpenoid backbone biosynthesis	http://www.genome.jp/kegg-bin/show_pathway?hsa00900	ENSG00000084073, ENSG00000160752, ENSG00000113161, ENSG00000112972, ENSG00000067064, ENSG00000120437, ENSG00000167508, ENSG00000110921, ENSG00000117682
5	Upregulated	0.0662	7	20	3.52454	Steroid biosynthesis	http://www.genome.jp/kegg-bin/show_pathway?hsa00100	ENSG00000172893, ENSG00000116133, ENSG00000143815, ENSG00000107798, ENSG00000147383, ENSG00000109929, ENSG00000104549
6	Upregulated	0.0723	11	41	2.53851	Homologous recombination	http://www.genome.jp/kegg-bin/show_pathway?hsa03440	ENSG00000077514, ENSG00000163781, ENSG00000062822, ENSG00000138376, ENSG00000101773, ENSG00000197299, ENSG00000012048, ENSG00000139618, ENSG00000083093, ENSG00000136492, ENSG00000100038
7	Upregulated	0.0723	14	54	2.28059	Fanconi anemia pathway	http://www.genome.jp/kegg-bin/show_pathway?hsa03460	ENSG00000187741, ENSG00000144554, ENSG00000221829, ENSG00000170734, ENSG00000140525, ENSG00000187790, ENSG00000197299, ENSG00000012048, ENSG00000139618, ENSG00000162607, ENSG00000083093, ENSG00000136492, ENSG00000188827, ENSG00000100038
8	Downregulated	1.84e-09	75	354	2.10501	PI3K-Akt signaling pathway	http://www.genome.jp/kegg-bin/show_pathway?hsa04151	ENSG00000139679, ENSG00000111276, ENSG00000050555, ENSG00000159445, ENSG00000108821, ENSG00000164692, ENSG00000187498, ENSG00000169031, ENSG00000081052, ENSG00000188153, ENSG00000142156, ENSG00000142173, ENSG00000163359, ENSG00000112280, ENSG00000092758, ENSG00000118260, ENSG00000184371, ENSG00000198121, ENSG00000146648, ENSG00000065361, ENSG00000105221, ENSG00000181104, ENSG00000113578, ENSG0000…
9	Downregulated	1.84e-09	33	88	3.29666	ECM-receptor interaction	http://www.genome.jp/kegg-bin/show_pathway?hsa04512	ENSG00000108821, ENSG00000164692, ENSG00000187498, ENSG00000169031, ENSG00000081052, ENSG00000188153, ENSG00000142156, ENSG00000142173, ENSG00000163359, ENSG00000112280, ENSG00000092758, ENSG00000137809, ENSG00000115414, ENSG00000168743, ENSG00000041982, ENSG00000213949, ENSG00000005884, ENSG00000115232, ENSG00000161638, ENSG00000135424, ENSG00000144668, ENSG00000138448, ENSG00000150093, ENSG0000…
10	Downregulated	1.52e-08	57	200	2.27	Focal adhesion	http://www.genome.jp/kegg-bin/show_pathway?hsa04510	ENSG00000050555, ENSG00000101335, ENSG00000108821, ENSG00000164692, ENSG00000187498, ENSG00000169031, ENSG00000081052, ENSG00000188153, ENSG00000142156, ENSG00000142173, ENSG00000163359, ENSG00000112280, ENSG00000092758, ENSG00000146648, ENSG00000105221, ENSG00000137809, ENSG00000196924, ENSG00000102755, ENSG00000037280, ENSG00000115414, ENSG00000041982, ENSG00000166333, ENSG00000213949, ENSG0000…
11	Downregulated	2.78e-07	16	85	4.49069	Complement and coagulation cascades	http://www.genome.jp/kegg-bin/show_pathway?hsa04610	ENSG00000203710, ENSG00000181104, ENSG00000164220, ENSG00000117525, ENSG00000099937, ENSG00000117335, ENSG00000106366, ENSG00000135919, ENSG00000104368, ENSG00000184500, ENSG00000127241, ENSG00000003436, ENSG00000149131, ENSG00000182326, ENSG00000112936, ENSG00000109072
12	Downregulated	1.2e-06	27	90	2.94701	Hypertrophic cardiomyopathy	http://www.genome.jp/kegg-bin/show_pathway?hsa05410	ENSG00000159640, ENSG00000175084, ENSG00000137809, ENSG00000075429, ENSG00000213949, ENSG00000005884, ENSG00000115232, ENSG00000161638, ENSG00000135424, ENSG00000144668, ENSG00000138448, ENSG00000150093, ENSG00000082781, ENSG00000105855, ENSG00000160808, ENSG00000075624, ENSG00000105329, ENSG00000119699, ENSG00000184009, ENSG00000140416, ENSG00000198467, ENSG00000167460, ENSG00000157388, ENSG0000…
13	Downregulated	3.45e-06	20	362	3.36802	Neuroactive ligand-receptor interaction	http://www.genome.jp/kegg-bin/show_pathway?hsa04080	ENSG00000139679, ENSG00000141433, ENSG00000180772, ENSG00000198121, ENSG00000213694, ENSG00000151617, ENSG00000136160, ENSG00000181104, ENSG00000164251, ENSG00000164220, ENSG00000112964, ENSG00000155511, ENSG00000164418, ENSG00000113580, ENSG00000116678, ENSG00000171522, ENSG00000160801, ENSG00000126351, ENSG00000151090, ENSG00000267534
14	Downregulated	3.45e-06	28	156	2.75055	Cell adhesion molecules	http://www.genome.jp/kegg-bin/show_pathway?hsa04514	ENSG00000018236, ENSG00000038427, ENSG00000170017, ENSG00000162631, ENSG00000163531, ENSG00000165300, ENSG00000115232, ENSG00000144668, ENSG00000138448, ENSG00000150093, ENSG00000105855, ENSG00000002586, ENSG00000149294, ENSG00000154654, ENSG00000013297, ENSG00000146938, ENSG00000148948, ENSG00000073008, ENSG00000110400, ENSG00000130202, ENSG00000169439, ENSG00000184113, ENSG00000162692, ENSG0000…
15	Downregulated	1.44e-05	26	96	2.6885	Dilated cardiomyopathy	http://www.genome.jp/kegg-bin/show_pathway?hsa05414	ENSG00000175084, ENSG00000137809, ENSG00000075429, ENSG00000213949, ENSG00000005884, ENSG00000115232, ENSG00000161638, ENSG00000135424, ENSG00000144668, ENSG00000138448, ENSG00000150093, ENSG00000082781, ENSG00000105855, ENSG00000160808, ENSG00000075624, ENSG00000105329, ENSG00000119699, ENSG00000184009, ENSG00000140416, ENSG00000198467, ENSG00000167460, ENSG00000157388, ENSG00000067191, ENSG0000…
16	Downregulated	9.73e-05	24	294	2.57194	Cytokine-cytokine receptor interaction	http://www.genome.jp/kegg-bin/show_pathway?hsa04060	ENSG00000122756, ENSG00000184371, ENSG00000100368, ENSG00000112964, ENSG00000146072, ENSG00000142166, ENSG00000134352, ENSG00000131724, ENSG00000122641, ENSG00000116678, ENSG00000111321, ENSG00000006327, ENSG00000144476, ENSG00000107562, ENSG00000112175, ENSG00000204217, ENSG00000105329, ENSG00000119699, ENSG00000067182, ENSG00000121858, ENSG00000173530, ENSG00000145623, ENSG00000008517, ENSG0000…
17	Downregulated	0.000279	61	331	1.68796	Human papillomavirus infection	http://www.genome.jp/kegg-bin/show_pathway?hsa05165	ENSG00000111276, ENSG00000050555, ENSG00000108821, ENSG00000164692, ENSG00000187498, ENSG00000169031, ENSG00000081052, ENSG00000188153, ENSG00000142156, ENSG00000142173, ENSG00000163359, ENSG00000112280, ENSG00000092758, ENSG00000118260, ENSG00000150672, ENSG00000146648, ENSG00000105221, ENSG00000137809, ENSG00000150907, ENSG00000115414, ENSG00000041982, ENSG00000142166, ENSG00000104365, ENSG0000…
