## Supplemental Tables S1-S10 for "Loss of nephronophthisis-associated nephrocystin-1 impairs DNA damage repair in kidney organoids": Table S5_PCA_data_Untreated_and_UVC.xlsm

### Sheet: 2025_04_24_pca_data
	PC1	PC2	PC3	PC4	PC5	Names
NPHP1_C1_Untreated_2	-25.8938	10.768	31.3343	-6.92715	-3.05563	NPHP1_C1_Untreated
WT_Untreated_1	-1.05356	21.4293	-17.3311	-0.46236	-6.27824	WT_Untreated
NPHP1_C3_Untreated_3	24.386	-8.5132	5.95389	9.57942	-5.25909	NPHP1_C3_Untreated
WT_Untreated_3	1.502	20.3385	-9.79294	0.866515	-4.57089	WT_Untreated
WT_Untreated_2	5.62854	21.9275	-13.7972	-0.951043	-6.63078	WT_Untreated
NPHP1_C3_Untreated_2	19.6881	-9.83627	10.5613	14.2788	-1.12992	NPHP1_C3_Untreated
NPHP1_C3_Untreated_1	20.9187	-11.4294	10.3426	12.0787	-2.83585	NPHP1_C3_Untreated
NPHP1_C1_Untreated_3	-26.6166	10.2549	29.8177	-5.95453	-1.04335	NPHP1_C1_Untreated
WT_15min_2	-12.8639	19.0874	-2.40122	7.82843	13.8008	WT_UVC
NPHP1_C1_15min_3	-33.3715	-26.5857	-9.13387	-0.213798	2.31634	NPHP1_C1_UVC
NPHP1_C3_15min_3	39.444	-4.50643	-4.41741	-17.0239	-2.28153	NPHP1_C3_UVC
NPHP1_C3_15min_2	31.6072	-12.6881	1.10061	-11.8441	8.41354	NPHP1_C3_UVC
WT_15min_1	-4.53292	21.0535	-10.0221	2.70499	8.24627	WT_UVC
NPHP1_C1_15min_1	-32.8668	-23.3094	-14.8477	-1.8703	-2.20718	NPHP1_C1_UVC
NPHP1_C1_15min_2	-29.5965	-18.5719	-10.4097	-0.711744	-2.34531	NPHP1_C1_UVC
NPHP1_C3_15min_1	23.621	-9.41872	3.04289	-1.37798	4.8608	NPHP1_C3_UVC
