## Supplemental Tables S1-S10 for "Loss of nephronophthisis-associated nephrocystin-1 impairs DNA damage repair in kidney organoids": Table S7_DDR_CPM.xlsm

### Sheet: DDR CMP by Pathway
	ENS ID	Gene ID	WT_Untreated	WT_Untreated	WT_Untreated	WT_UVC	WT_UVC	NPHP1_C1_Untreated	NPHP1_C1_Untreated	NPHP1_C1_UVC	NPHP1_C1_UVC	NPHP1_C1_UVC	NPHP1_C3_Untreated	NPHP1_C3_Untreated	NPHP1_C3_Untreated	NPHP1_C3_UVC	NPHP1_C3_UVC	NPHP1_C3_UVC
DNA REPLCIATION COMPLEX	ENSG00000117748	RPA2	32.4195	28.2537	29.137	28.9215	30.9064	26.7559	24.2269	27.0917	25.3918	31.0348	29.328	28.1861	28.3453	30.6745	28.7997	30.0609
	ENSG00000076003	MCM6	90.0963	98.808	99.1975	78.4903	88.515	67.4777	64.3241	73.765	74.9141	82.1649	81.3466	83.1081	81.7423	74.5416	75.1145	77.6416
	ENSG00000073111	MCM2	91.1272	98.136	100.482	78.3005	90.1518	53.1442	48.0322	64.9966	64.152	78.4392	91.0325	89.3314	81.1435	91.5549	81.449	89.7708
	ENSG00000035928	RFC1	106.808	111.831	111.511	128.97	122.888	134.184	132.673	154.804	138.814	141.5	122.058	123.922	121.233	93.5014	99.345	111.783
	ENSG00000112118	MCM3	125.419	130.581	140.779	103.654	121.315	86.3686	78.7376	92.2063	90.805	107.532	118.277	114.738	106.561	125.798	118.037	115.152
	ENSG00000106399	RPA3	13.0492	14.8148	14.9471	13.8914	15.1162	12.8266	12.1901	13.5655	13.5367	13.7536	15.3972	15.4978	15.5034	16.0401	11.8729	13.664
	ENSG00000166508	MCM7	143.948	146.196	158.36	112.612	136.271	104.561	100.741	109.822	117.878	121.642	136.607	130.659	127.587	130.736	118.141	128.741
	ENSG00000049541	RFC2	27.2649	26.1739	28.1493	20.9889	24.4556	17.6412	17.9019	20.0534	21.5241	23.7418	25.1603	25.2859	21.8578	25.4479	23.5036	22.7983
	ENSG00000204086	RPA4	0.108517	0.0639948	0.0329232	0.113864	0.0962817	0.110258	0.191669	0.629126	0.126118	0.237815	0	0.0604203	0.133077	0.108136	0.311535	0.149743
	ENSG00000101868	POLA1	37.0586	40.9567	45.1047	37.4992	42.5886	26.7191	25.032	34.6019	34.5143	39.2394	37.9334	37.0376	37.2615	40.4067	37.5226	36.6121
	ENSG00000070501	POLB	18.3936	18.2705	19.5234	14.9541	19.3205	16.9797	16.2535	16.5539	15.5546	16.3299	17.9441	17.6729	15.1042	21.3388	16.719	18.0066
	ENSG00000104738	MCM4	116.981	123.222	128.763	87.7512	110.435	70.7487	64.3241	82.5728	79.7486	94.9276	102.069	101.899	101.77	112.425	104.295	100.515
	ENSG00000014138	POLA2	7.16212	7.58339	8.19787	7.32525	8.92211	6.54196	7.85842	8.2966	7.10465	6.26245	6.90751	5.9514	6.45422	6.12769	6.85377	6.10202
	ENSG00000168496	FEN1	35.1866	36.0931	39.7383	26.4544	29.3338	21.0592	18.8985	26.384	24.9293	29.3701	39.3612	38.7898	34.3005	35.2883	29.942	32.7562
	ENSG00000138346	DNA2	20.5911	23.5821	26.7995	19.3948	23.236	12.9369	13.7235	16.9471	15.4705	17.083	25.9321	23.1108	24.2865	24.6189	21.9805	23.8465
	ENSG00000111445	RFC5	24.4435	27.0378	26.8653	18.7496	24.1025	19.0378	19.0519	16.9471	19.6324	19.1441	23.8097	24.3192	25.218	26.9258	24.1613	22.4989
	ENSG00000133119	RFC3	24.8504	25.8219	27.5567	15.2957	21.2141	14.1497	14.4518	20.0927	18.7496	19.8575	23.3852	24.6213	21.6915	21.6271	18.3806	18.8676
	ENSG00000140521	POLG	70.9159	68.6664	73.4845	66.4586	67.5577	70.2342	67.6591	63.2272	70.3739	64.6063	68.4963	71.5981	72.0943	68.9906	73.7645	68.5448
	ENSG00000132383	RPA1	88.9297	87.9609	96.0369	78.1107	82.3851	72.4026	66.8158	74.3155	73.4007	76.061	88.3313	87.1563	83.1064	92.7444	83.0759	84.4175
	ENSG00000132646	PCNA	88.143	94.9363	95.576	69.1155	82.9949	51.2698	45.2722	65.1932	65.161	73.5243	89.952	83.5009	80.5446	96.2769	79.3721	78.9893
	ENSG00000105486	LIG1	61.2579	60.9231	71.7725	56.7802	62.6473	44.6544	45.8472	59.0592	55.3658	59.4933	59.2734	63.683	57.5224	59.0782	57.0801	60.8704
	ENSG00000062822	POLD1	36.8687	35.2931	40.9564	33.3622	38.288	22.5293	18.8602	28.9005	31.7817	33.6111	36.8143	37.7325	33.4022	39.5056	39.6688	38.5213
	ENSG00000100297	MCM5	70.8616	76.8898	79.2461	57.0459	69.5154	43.0005	39.2538	45.0218	46.6216	56.5206	58.1543	58.6379	54.9607	63.0431	53.9994	59.2233
BASE EXCISION REPAIR	ENS ID	Gene ID	WT_Untreated	WT_Untreated	WT_Untreated	WT_UVC	WT_UVC	NPHP1_C1_Untreated	NPHP1_C1_Untreated	NPHP1_C1_UVC	NPHP1_C1_UVC	NPHP1_C1_UVC	NPHP1_C3_Untreated	NPHP1_C3_Untreated	NPHP1_C3_Untreated	NPHP1_C3_UVC	NPHP1_C3_UVC	NPHP1_C3_UVC
Recognition and removal	ENSG00000076248	UNG	36.109	39.9968	39.409	32.641	35.0145	33.1876	34.0787	33.3044	32.034	31.7482	41.8696	40.4514	40.3555	42.0648	45.8995	42.6767
	ENSG00000103152	MPG	16.7388	16.2227	16.4287	15.941	15.1804	14.4805	15.3718	17.5762	17.0259	14.8634	15.8989	14.4102	14.8713	15.4995	15.1267	14.6748
	ENSG00000123415	SMUG	18.6378	18.5905	18.5028	17.2694	20.7006	19.5891	18.6302	20.6039	15.3864	15.4183	18.0985	17.0989	19.2296	20.5097	20.1459	18.2312
Cleavage	ENSG00000100823	APEX1	150.676	144.82	155.529	127.338	138.646	134.919	120.598	135.262	130.532	135.356	140.427	140.205	135.405	152.616	132.022	147.01
	ENSG00000169188	APEX2	22.3545	21.7902	21.4001	20.8371	21.4387	16.5387	16.8285	19.1883	18.3292	19.4215	20.5296	20.0898	19.9948	23.3213	21.3228	19.9532
Gap filling	ENSG00000101868	POLA1	37.0586	40.9567	45.1047	37.4992	42.5886	26.7191	25.032	34.6019	34.5143	39.2394	37.9334	37.0376	37.2615	40.4067	37.5226	36.6121
	ENSG00000070501	POLB	18.3936	18.2705	19.5234	14.9541	19.3205	16.9797	16.2535	16.5539	15.5546	16.3299	17.9441	17.6729	15.1042	21.3388	16.719	18.0066
	ENSG00000140521	POLG	70.9159	68.6664	73.4845	66.4586	67.5577	70.2342	67.6591	63.2272	70.3739	64.6063	68.4963	71.5981	72.0943	68.9906	73.7645	68.5448
	ENSG00000132646	PCNA	88.143	94.9363	95.576	69.1155	82.9949	51.2698	45.2722	65.1932	65.161	73.5243	89.952	83.5009	80.5446	96.2769	79.3721	78.9893
	ENSG00000035928	RFC1	106.808	111.831	111.511	128.97	122.888	134.184	132.673	154.804	138.814	141.5	122.058	123.922	121.233	93.5014	99.345	111.783
	ENSG00000049541	RFC2	27.2649	26.1739	28.1493	20.9889	24.4556	17.6412	17.9019	20.0534	21.5241	23.7418	25.1603	25.2859	21.8578	25.4479	23.5036	22.7983
	ENSG00000133119	RFC3	24.8504	25.8219	27.5567	15.2957	21.2141	14.1497	14.4518	20.0927	18.7496	19.8575	23.3852	24.6213	21.6915	21.6271	18.3806	18.8676
	ENSG00000111445	RFC5	24.4435	27.0378	26.8653	18.7496	24.1025	19.0378	19.0519	16.9471	19.6324	19.1441	23.8097	24.3192	25.218	26.9258	24.1613	22.4989
Ligation	ENSG00000132646	PCNA	88.143	94.9363	95.576	69.1155	82.9949	51.2698	45.2722	65.1932	65.161	73.5243	89.952	83.5009	80.5446	96.2769	79.3721	78.9893
	ENSG00000168496	FEN1	35.1866	36.0931	39.7383	26.4544	29.3338	21.0592	18.8985	26.384	24.9293	29.3701	39.3612	38.7898	34.3005	35.2883	29.942	32.7562
	ENSG00000105486	LIG1	61.2579	60.9231	71.7725	56.7802	62.6473	44.6544	45.8472	59.0592	55.3658	59.4933	59.2734	63.683	57.5224	59.0782	57.0801	60.8704
Short patch BER	ENSG00000100823	APEX1	150.676	144.82	155.529	127.338	138.646	134.919	120.598	135.262	130.532	135.356	140.427	140.205	135.405	152.616	132.022	147.01
	ENSG00000169188	APEX2	22.3545	21.7902	21.4001	20.8371	21.4387	16.5387	16.8285	19.1883	18.3292	19.4215	20.5296	20.0898	19.9948	23.3213	21.3228	19.9532
	ENSG00000143799	PARP1	185.347	193.168	193.391	166.09	183.898	153.736	149.118	206.629	206.203	209.316	219.728	205.761	195.822	215.226	203.744	200.992
	ENSG00000129484	PARP2	35.9191	38.2049	39.7383	34.2731	35.4638	36.7526	32.8137	31.9675	31.8238	31.3519	36.8143	33.0801	33.1361	32.0082	30.8073	33.5798
	ENSG00000070501	POLB	18.3936	18.2705	19.5234	14.9541	19.3205	16.9797	16.2535	16.5539	15.5546	16.3299	17.9441	17.6729	15.1042	21.3388	16.719	18.0066
	ENSG00000073050	XRCC1	47.9917	47.8041	45.9607	49.379	51.1898	45.3527	47.9555	50.8019	46.9159	48.6331	51.131	49.3936	46.1776	45.0926	48.5648	52.9341
	ENSG00000005156	LIG3	83.5038	83.1293	90.5058	80.0085	86.7177	72.2188	71.9525	75.0233	76.4696	73.7621	85.63	83.1988	85.4352	76.6322	81.1721	79.9252
Long patch BER	ENSG00000100823	APEX1	150.676	144.82	155.529	127.338	138.646	134.919	120.598	135.262	130.532	135.356	140.427	140.205	135.405	152.616	132.022	147.01
	ENSG00000169188	APEX2	22.3545	21.7902	21.4001	20.8371	21.4387	16.5387	16.8285	19.1883	18.3292	19.4215	20.5296	20.0898	19.9948	23.3213	21.3228	19.9532
	ENSG00000070501	POLB	18.3936	18.2705	19.5234	14.9541	19.3205	16.9797	16.2535	16.5539	15.5546	16.3299	17.9441	17.6729	15.1042	21.3388	16.719	18.0066
	ENSG00000140521	POLG	70.9159	68.6664	73.4845	66.4586	67.5577	70.2342	67.6591	63.2272	70.3739	64.6063	68.4963	71.5981	72.0943	68.9906	73.7645	68.5448
	ENSG00000062822	POLD1	36.8687	35.2931	40.9564	33.3622	38.288	22.5293	18.8602	28.9005	31.7817	33.6111	36.8143	37.7325	33.4022	39.5056	39.6688	38.5213
	ENSG00000168496	FEN1	35.1866	36.0931	39.7383	26.4544	29.3338	21.0592	18.8985	26.384	24.9293	29.3701	39.3612	38.7898	34.3005	35.2883	29.942	32.7562
	ENSG00000132646	PCNA	88.143	94.9363	95.576	69.1155	82.9949	51.2698	45.2722	65.1932	65.161	73.5243	89.952	83.5009	80.5446	96.2769	79.3721	78.9893
NUCLEOTIDE EXCISION REPAIR	ENS ID	Gene ID	WT_Untreated	WT_Untreated	WT_Untreated	WT_UVC	WT_UVC	NPHP1_C1_Untreated	NPHP1_C1_Untreated	NPHP1_C1_UVC	NPHP1_C1_UVC	NPHP1_C1_UVC	NPHP1_C3_Untreated	NPHP1_C3_Untreated	NPHP1_C3_Untreated	NPHP1_C3_UVC	NPHP1_C3_UVC	NPHP1_C3_UVC
UV-DDB Damage recognition complex	ENSG00000100387	RBX1	38.198	34.9732	38.2238	32.7169	34.0516	34.8047	33.3504	38.8878	37.2048	35.474	36.004	35.4063	35.6645	40.623	33.2996	37.2485
	ENSG00000167986	DDB1	315.133	317.51	309.214	302.195	312.498	303.135	291.72	311.339	322.61	310.665	341.903	337.78	349.26	325.092	330.919	325.99
	ENSG00000134574	DDB2	14.0801	14.3668	16.264	13.9673	14.0571	11.0258	11.4618	12.1893	12.3596	10.1468	19.179	18.8511	15.0044	20.0772	22.4305	17.2579
XPC complex damage recognition	ENSG00000154767	XPC	58.5992	58.6512	58.8996	61.7902	61.3315	63.729	62.6757	62.3228	63.017	62.03	56.3406	59.1213	58.7201	55.4376	58.5685	63.8653
	ENSG00000179262	RAD23A	71.3771	65.6267	66.8999	68.5082	66.7874	73.4684	67.1991	78.0116	74.83	69.3626	68.8822	76.0087	75.887	67.8011	75.1491	74.5345
	ENSG00000119318	RAD23B	163.617	166.099	160.336	158.043	155.912	160.793	161.309	191.372	197.165	185.931	200.202	198.541	197.785	181.596	185.986	176.172
CSA complex damage recognition	ENSG00000100387	RBX1	38.198	34.9732	38.2238	32.7169	34.0516	34.8047	33.3504	38.8878	37.2048	35.474	36.004	35.4063	35.6645	40.623	33.2996	37.2485
	ENSG00000167986	DDB1	315.133	317.51	309.214	302.195	312.498	303.135	291.72	311.339	322.61	310.665	341.903	337.78	349.26	325.092	330.919	325.99
	ENSG00000049167	CSA	33.4232	35.1652	40.0346	33.6658	36.9722	28.52	31.702	29.0971	29.5957	29.6079	37.7405	39.1524	39.3242	36.9824	34.6842	35.5265
	ENSG00000181222	POLR2A	417.248	382.913	376.411	454.052	439.654	392.922	393.611	476.838	445.323	454.305	464	476.535	452.993	405.004	454.46	454.919
DNA unwinding TFIIH complex	ENSG00000110768	TF2H1	33.4504	35.9011	35.7875	37.4613	38.4806	36.6056	33.9637	38.2194	42.7961	39.6754	37.9334	36.8866	40.4553	38.5324	34.7881	40.5803
	ENSG00000145736	TF2H2	97.5839	105.047	105.914	103.199	106.809	107.759	100.588	88.0776	92.6968	94.5313	92.6533	86.1896	90.4921	98.6558	90.7951	100.253
	ENSG00000111358	TF2H3	31.6056	35.9011	31.277	31.009	32.3186	27.7482	28.712	27.2883	27.4097	30.361	30.3313	32.4759	31.7055	33.0895	31.0843	31.708
	ENSG00000213780	TF2H4	2.65867	2.4958	3.85201	2.61887	3.24148	3.30773	2.03169	2.67379	3.02683	1.90252	3.78177	2.90017	2.96096	2.59526	3.39227	3.81844
	ENSG00000154767	XPC	58.5992	58.6512	58.8996	61.7902	61.3315	63.729	62.6757	62.3228	63.017	62.03	56.3406	59.1213	58.7201	55.4376	58.5685	63.8653
	ENSG00000136936	XPA	15.7621	16.7026	17.3176	14.7644	17.074	18.0823	17.6335	16.9471	15.5966	17.2416	17.7126	18.7303	17.2334	12.2914	14.6075	14.7122
	ENSG00000132383	RPA1	88.9297	87.9609	96.0369	78.1107	82.3851	72.4026	66.8158	74.3155	73.4007	76.061	88.3313	87.1563	83.1064	92.7444	83.0759	84.4175
Excision, DNA synthesis and ligation	ENSG00000140521	POLG	70.9159	68.6664	73.4845	66.4586	67.5577	70.2342	67.6591	63.2272	70.3739	64.6063	68.4963	71.5981	72.0943	68.9906	73.7645	68.5448
	ENSG00000132646	PCNA	88.143	94.9363	95.576	69.1155	82.9949	51.2698	45.2722	65.1932	65.161	73.5243	89.952	83.5009	80.5446	96.2769	79.3721	78.9893
	ENSG00000035928	RFC1	106.808	111.831	111.511	128.97	122.888	134.184	132.673	154.804	138.814	141.5	122.058	123.922	121.233	93.5014	99.345	111.783
	ENSG00000049541	RFC2	27.2649	26.1739	28.1493	20.9889	24.4556	17.6412	17.9019	20.0534	21.5241	23.7418	25.1603	25.2859	21.8578	25.4479	23.5036	22.7983
	ENSG00000133119	RFC3	24.8504	25.8219	27.5567	15.2957	21.2141	14.1497	14.4518	20.0927	18.7496	19.8575	23.3852	24.6213	21.6915	21.6271	18.3806	18.8676
	ENSG00000111445	RFC5	24.4435	27.0378	26.8653	18.7496	24.1025	19.0378	19.0519	16.9471	19.6324	19.1441	23.8097	24.3192	25.218	26.9258	24.1613	22.4989
	ENSG00000105486	LIG1	61.2579	60.9231	71.7725	56.7802	62.6473	44.6544	45.8472	59.0592	55.3658	59.4933	59.2734	63.683	57.5224	59.0782	57.0801	60.8704
MISMATCH REPAIR	ENS ID	Gene ID	WT_Untreated	WT_Untreated	WT_Untreated	WT_UVC	WT_UVC	NPHP1_C1_Untreated	NPHP1_C1_Untreated	NPHP1_C1_UVC	NPHP1_C1_UVC	NPHP1_C1_UVC	NPHP1_C3_Untreated	NPHP1_C3_Untreated	NPHP1_C3_Untreated	NPHP1_C3_UVC	NPHP1_C3_UVC	NPHP1_C3_UVC
Recognition	ENSG00000095002	MSH2	76.0162	80.9534	83.9541	64.4091	73.0136	63.2144	62.139	63.2665	64.6986	73.7621	79.6872	75.0722	77.3175	85.1028	75.876	79.3637
	ENSG00000035928	RFC1	106.808	111.831	111.511	128.97	122.888	134.184	132.673	154.804	138.814	141.5	122.058	123.922	121.233	93.5014	99.345	111.783
	ENSG00000049541	RFC2	27.2649	26.1739	28.1493	20.9889	24.4556	17.6412	17.9019	20.0534	21.5241	23.7418	25.1603	25.2859	21.8578	25.4479	23.5036	22.7983
	ENSG00000133119	RFC3	24.8504	25.8219	27.5567	15.2957	21.2141	14.1497	14.4518	20.0927	18.7496	19.8575	23.3852	24.6213	21.6915	21.6271	18.3806	18.8676
	ENSG00000111445	RFC5	24.4435	27.0378	26.8653	18.7496	24.1025	19.0378	19.0519	16.9471	19.6324	19.1441	23.8097	24.3192	25.218	26.9258	24.1613	22.4989
	ENSG00000132646	PCNA	88.143	94.9363	95.576	69.1155	82.9949	51.2698	45.2722	65.1932	65.161	73.5243	89.952	83.5009	80.5446	96.2769	79.3721	78.9893
Excition, DNA synthesis and Ligation	ENSG00000174371	EXO1	13.6189	14.9108	16.8896	9.75435	13.5436	8.41634	6.74674	8.17864	9.2907	11.7322	16.5935	14.9842	14.6052	12.3996	11.2845	11.8297
	ENSG00000140521	POLG	70.9159	68.6664	73.4845	66.4586	67.5577	70.2342	67.6591	63.2272	70.3739	64.6063	68.4963	71.5981	72.0943	68.9906	73.7645	68.5448
	ENSG00000132383	RPA1	88.9297	87.9609	96.0369	78.1107	82.3851	72.4026	66.8158	74.3155	73.4007	76.061	88.3313	87.1563	83.1064	92.7444	83.0759	84.4175
	ENSG00000117748	RPA2	32.4195	28.2537	29.137	28.9215	30.9064	26.7559	24.2269	27.0917	25.3918	31.0348	29.328	28.1861	28.3453	30.6745	28.7997	30.0609
	ENSG00000106399	RPA3	13.0492	14.8148	14.9471	13.8914	15.1162	12.8266	12.1901	13.5655	13.5367	13.7536	15.3972	15.4978	15.5034	16.0401	11.8729	13.664
	ENSG00000204086	RPA4	0.108517	0.0639948	0.0329232	0.113864	0.0962817	0.110258	0.191669	0.629126	0.126118	0.237815	0	0.0604203	0.133077	0.108136	0.311535	0.149743
	ENSG00000105486	LIG1	61.2579	60.9231	71.7725	56.7802	62.6473	44.6544	45.8472	59.0592	55.3658	59.4933	59.2734	63.683	57.5224	59.0782	57.0801	60.8704
HOMOLOGOUS RECOMBINATION	ENS ID	Gene ID	WT_Untreated	WT_Untreated	WT_Untreated	WT_UVC	WT_UVC	NPHP1_C1_Untreated	NPHP1_C1_Untreated	NPHP1_C1_UVC	NPHP1_C1_UVC	NPHP1_C1_UVC	NPHP1_C3_Untreated	NPHP1_C3_Untreated	NPHP1_C3_Untreated	NPHP1_C3_UVC	NPHP1_C3_UVC	NPHP1_C3_UVC
Recognition complex	ENSG00000149311	ATM	171.158	191.824	192.798	195.049	194.264	190.415	192.244	167.072	176.187	173.565	162.153	165.34	161.788	164.655	166.083	171.156
	ENSG00000163781	TOPBP1	74.1171	77.6257	82.5055	60.0823	74.49	54.6878	53.0923	61.7723	65.0769	66.4692	76.6001	72.0512	77.4173	81.5343	76.0491	76.0693
	ENSG00000159692	CtbP1	147.882	148.5	149.01	178.197	160.341	168.584	171.045	183.154	164.5	157.83	135.758	147.395	145.785	128.645	152.444	147.534
	ENSG00000138376	BARD1	30.9002	28.0937	28.6102	21.9758	24.2309	14.5908	15.3718	15.8068	17.8667	19.3026	25.469	23.866	21.9576	19.6086	16.4421	18.6055
	ENSG00000012048	BRCA1	27.916	26.8458	31.8038	24.3669	28.724	15.8036	14.9502	18.3233	22.0286	22.2357	26.3952	23.5337	24.353	27.2502	24.9574	25.7183
	ENSG00000139618	BRCA2	18.5022	19.1344	21.5318	12.8287	18.9354	11.6138	11.1551	9.47621	13.2004	16.2507	22.7292	19.6064	19.9615	21.9516	16.096	19.3917
	ENSG00000136492	BRIP1	35.8377	33.5013	39.4749	29.6047	34.6614	17.972	16.5219	20.8791	22.5331	29.6079	38.0106	32.7176	31.0734	31.828	25.0612	29.4993
Filament formation and strand invasion	ENSG00000132383	RPA1	88.9297	87.9609	96.0369	78.1107	82.3851	72.4026	66.8158	74.3155	73.4007	76.061	88.3313	87.1563	83.1064	92.7444	83.0759	84.4175
	ENSG00000117748	RPA2	32.4195	28.2537	29.137	28.9215	30.9064	26.7559	24.2269	27.0917	25.3918	31.0348	29.328	28.1861	28.3453	30.6745	28.7997	30.0609
	ENSG00000182185	RAD51B	6.42963	7.3594	5.95909	6.1107	6.90019	6.4317	6.90008	4.05	4.83453	5.62828	9.84031	7.70359	8.48364	8.14623	7.75376	7.07535
	ENSG00000108384	RAD51C	10.7703	11.0391	11.4573	9.2989	9.91702	8.08557	7.85842	10.4199	10.5939	11.3358	9.84031	9.30473	8.15095	10.8496	11.0422	9.50867
	ENSG00000002016	RAD52	19.316	20.1584	23.6388	26.1887	27.1194	19.8831	20.0102	21.0757	20.1368	20.2142	16.9408	18.4886	17.2667	23.7538	26.342	26.3173
	ENSG00000196584	XRCC2	15.4094	16.7666	19.0625	12.2214	14.2818	9.37191	8.16509	9.90873	13.1583	16.6867	15.8989	16.102	13.1413	17.9145	14.6768	15.5732
	ENSG00000126215	XRCC3	13.3205	13.0549	15.869	11.3105	13.7362	7.86505	8.12676	11.2456	10.4258	11.0584	12.8503	11.8122	12.11	11.174	11.3537	12.1666
	ENSG00000085224	RAD54	222.189	219.054	236.224	220.289	222.218	216.767	220.113	232.816	231.637	241.104	230.649	216.486	226.63	213.568	210.286	223.978
DSB repair	ENSG00000197299	BLM	22.9513	23.9981	23.8693	18.6737	21.7918	12.9002	12.7651	19.0704	15.1762	21.4429	25.1217	21.4492	22.2238	24.8712	19.2113	23.023
	ENSG00000177302	TOP3	54.3399	52.7957	60.2165	53.1366	60.1761	45.0219	44.6588	47.4204	49.3542	51.8039	56.6493	52.2031	54.8609	56.9154	54.1378	57.2017
	ENSG00000154920	EME1	7.43342	8.15934	9.44895	6.14866	8.21604	5.88041	5.09839	4.40388	6.60018	6.06427	8.25814	7.06918	7.91806	7.24509	6.71531	8.08611
SDSA/BIR	ENSG00000140521	POLG	70.9159	68.6664	73.4845	66.4586	67.5577	70.2342	67.6591	63.2272	70.3739	64.6063	68.4963	71.5981	72.0943	68.9906	73.7645	68.5448
	ENSG00000197299	BLM	22.9513	23.9981	23.8693	18.6737	21.7918	12.9002	12.7651	19.0704	15.1762	21.4429	25.1217	21.4492	22.2238	24.8712	19.2113	23.023
FANCONI ANEMIA	ENS ID	Gene ID	WT_Untreated	WT_Untreated	WT_Untreated	WT_UVC	WT_UVC	NPHP1_C1_Untreated	NPHP1_C1_Untreated	NPHP1_C1_UVC	NPHP1_C1_UVC	NPHP1_C1_UVC	NPHP1_C3_Untreated	NPHP1_C3_Untreated	NPHP1_C3_Untreated	NPHP1_C3_UVC	NPHP1_C3_UVC	NPHP1_C3_UVC
ICL recognition	ENSG00000187790	FANCM	17.8782	19.7424	22.6182	20.3058	21.6955	14.0762	12.1901	14.2733	16.7737	18.5892	22.4591	19.0324	21.259	19.7888	20.2844	18.3435
	ENSG00000175279	MHF1	1.68201	2.68778	1.54739	1.48023	1.82935	1.21283	2.14669	1.61214	1.97585	1.62507	2.46972	2.32618	1.69673	1.58599	1.10768	2.0964
	ENSG00000131944	FAAP24	2.79431	2.94376	1.90954	2.73274	2.56751	2.53593	1.84002	2.98835	2.10197	2.97268	3.00998	3.11165	3.79268	2.59526	3.04612	3.48152
	ENSG00000176444	CLK2	66.4667	66.4266	78.0608	67.7871	76.544	71.6675	72.8342	68.0636	68.4821	61.4354	64.2514	65.2539	63.9433	63.2955	67.5684	66.9725
FA activation	ENSG00000164053	ATRIP	12.6422	14.3668	14.3874	12.2594	14.6669	10.4377	10.3501	13.251	13.0742	12.1285	12.6188	10.8757	12.8419	15.968	14.9191	14.3753
	ENSG00000175054	ATR	66.5209	76.3778	78.2584	71.6584	78.9189	65.3093	72.3358	58.8626	60.5787	64.8045	66.1809	68.577	72.061	68.0534	71.2376	69.4432
FA core complex	ENSG00000187741	FANCA	44.492	45.5963	53.3355	35.4117	46.5683	19.7729	22.3486	31.1811	33.5474	37.0594	39.2455	37.6116	38.4259	43.8671	38.9072	38.2967
	ENSG00000181544	FANCB	8.49146	10.4312	10.8646	8.99526	10.1096	7.09325	6.40174	6.48786	7.6932	7.53079	12.0785	9.48599	10.2136	9.91244	8.44605	9.80815
	ENSG00000115392	FANCL	53.3632	61.211	61.4017	65.4718	64.3483	62.5161	65.4357	63.3058	60.5787	65.1612	58.9261	55.9794	62.3464	53.5272	50.9532	61.0951
	ENSG00000158169	FANCC	26.8851	30.7495	31.1453	29.0353	29.8794	25.8003	24.7636	28.4286	27.9562	28.4585	32.5695	29.183	28.5782	26.1688	29.9766	33.2429
	ENSG00000112039	FANCE	14.6769	13.5669	14.0253	13.6637	14.5706	11.7608	10.8101	13.3689	13.6207	13.8725	12.8117	15.0144	12.2431	13.2647	13.2575	15.124
	ENSG00000221829	FANCG	32.6908	29.8216	33.4499	29.0353	34.1158	19.2951	19.2819	21.4689	24.6351	26.556	25.0446	25.1046	24.3863	30.2059	28.142	29.5742
	ENSG00000187790	FANCM	17.8782	19.7424	22.6182	20.3058	21.6955	14.0762	12.1901	14.2733	16.7737	18.5892	22.4591	19.0324	21.259	19.7888	20.2844	18.3435
	ENSG00000175279	MHF1	1.68201	2.68778	1.54739	1.48023	1.82935	1.21283	2.14669	1.61214	1.97585	1.62507	2.46972	2.32618	1.69673	1.58599	1.10768	2.0964
	ENSG00000077152	UBE2T	13.646	10.4951	13.6302	10.3237	10.5268	7.64454	6.1334	6.60582	6.34794	7.13444	12.4644	11.0871	8.94941	13.517	10.523	12.3538
	ENSG00000131944	FAAP24	2.79431	2.94376	1.90954	2.73274	2.56751	2.53593	1.84002	2.98835	2.10197	2.97268	3.00998	3.11165	3.79268	2.59526	3.04612	3.48152
Nuclear foci formation	ENSG00000198690	FAN1	71.9468	74.65	73.6821	77.5414	78.5338	66.0811	62.7907	57.1718	67.0948	70.3535	62.2062	66.4925	65.2076	77.7135	77.4683	77.0801
	ENSG00000144554	FANCD2	33.8573	36.3491	42.4709	27.3653	33.1851	17.3472	19.5119	24.0247	25.4338	30.8763	36.1583	33.0197	32.1713	38.9649	35.4457	36.6121
	ENSG00000012048	BRCA1	27.916	26.8458	31.8038	24.3669	28.724	15.8036	14.9502	18.3233	22.0286	22.2357	26.3952	23.5337	24.353	27.2502	24.9574	25.7183
	ENSG00000139618	BRCA2	18.5022	19.1344	21.5318	12.8287	18.9354	11.6138	11.1551	9.47621	13.2004	16.2507	22.7292	19.6064	19.9615	21.9516	16.096	19.3917
