## Supplemental Tables S1-S10 for "Loss of nephronophthisis-associated nephrocystin-1 impairs DNA damage repair in kidney organoids": Table S9_CPM_key_fibrosis_senescence.xlsx

### Sheet: Sheet1
	ENS ID	Gene ID	WT_Untreated1	WT_Untreated2	WT_Untreated3	C1_Untreated2	C1_Untreated3	C3_Untreated1	C3_Untreated2	C3_Untreated3
	ENSG00000141510	TP53	72.0553	74.426	76.2501	54.6878	56.5423	66.3353	60.6922	64.0764
	ENSG00000101412	E2F1	23.5482	24.414	26.7336	13.7455	10.6951	20.5682	21.3284	19.3294
	ENSG00000135744	AGT	27.3463	27.9337	29.6967	80.6719	82.6476	88.7943	103.802	101.571
	ENSG00000166923	GREM1	107.622	94.2004	84.3492	7.24026	7.09175	78.7611	55.0731	65.4737
	ENSG00000105329	TGFb1	16.6302	18.1745	15.4739	38.4432	41.5921	20.6068	22.144	21.9909
