## Supplemental Tables S1-S10 for "Loss of nephronophthisis-associated nephrocystin-1 impairs DNA damage repair in kidney organoids": Table S10_CPM_PTGER_genes.xlsx

### Sheet: Sheet1
ENS ID	Gene ID	WT_Untreated1	WT_Untreated2	WT_Untreated3	C1_Untreated2	C1_Untreated3	C3_Untreated1	C3_Untreated2	C3_Untreated3
ENSG00000125384	PTGER2	7.27064	5.88752	6.2554	6.02742	4.25505	3.24151	2.93038	2.62826
ENSG00000050628	PTGER3	5.04604	5.37556	4.93848	1.35985	1.18835	3.82036	2.80954	3.5598
ENSG00000171522	PTGER4	22.4902	18.0145	14.8154	21.7943	22.3486	11.2681	13.4737	14.3723
