## Supplemental Tables S1-S10 for "Loss of nephronophthisis-associated nephrocystin-1 impairs DNA damage repair in kidney organoids": TableS1_PCA data .xlsx

### Sheet: Sheet1
	PC1	PC2	PC3	PC4	PC5	Names
WT_Untreated_1	1.18918	-25.5824	7.92349	-1.2382	-0.330789	WT_Untreated
WT_Untreated_2	4.95767	-23.477	-6.76474	-2.7232	-3.05652	WT_Untreated
WT_Untreated_3	1.36811	-19.8183	-1.75137	5.05248	3.30001	WT_Untreated
NPHP1_C1_Untreated_2	-35.1829	11.1043	-0.192241	-4.16995	0.540754	NPHP1_C1_Untreated
NPHP1_C1_Untreated_3	-35.0565	11.3123	-0.066016	3.40149	-0.458705	NPHP1_C1_Untreated
NPHP1_C3_Untreated_1	19.9457	17.2676	-1.49191	1.75483	1.6908	NPHP1_C3_Untreated
NPHP1_C3_Untreated_2	19.6315	16.7775	2.00211	1.79763	-5.4806	NPHP1_C3_Untreated
NPHP1_C3_Untreated_3	23.1472	12.4159	0.340681	-3.87508	3.79505	NPHP1_C3_Untreated
